# Host and environment shape the giant clam-associated photosymbiont community

**DOI:** 10.64898/2026.08.07.743467

**Authors:** John Bennedick Quijano, Kuselah M. Tayaban, Jake Ivan P. Baquiran, Gabriella Juliane Maala, Jeremiah Noelle C. Requilme, Sherry Lyn G. Sayco, Roger G. Dolorosa, Patrick C. Cabaitan, Cecilia Conaco

## Abstract

Giant clams are some of the largest bivalve molluscs. They form a vital partnership with Symbiodiniaceae dinoflagellates that supply most of their energetic requirements. However, the factors that shape giant clam-associated photosymbiont communities remain unknown. Here, we profiled Symbiodiniaceae communities using ITS2 metabarcoding in eight giant clam species (*Hippopus hippopus*, *H. porcellanus*, *Tridacna crocea*, *T. derasa*, *T. gigas*, *T. maxima*, *T. noae* and *T. squamosa*) from 11 sites across the Philippine archipelago. Symbiodiniaceae community structure was shaped by an interplay between giant clam host and environment. Most giant clams were dominated by members of a single symbiont genus, with *Cladocopium* as the most prevalent, followed by *Durusdinium* and *Symbiodinium*. However, giant clam hosts also exhibited flexibility in their symbiotic partners that was evident across sites. Differences in giant clam-associated symbiont communities may contribute to differences in holobiont function and adaptability to variable environments. These findings deepen our understanding of giant clam-Symbiodiniaceae associations, offering a framework for predicting how giant clams may be affected by increasingly stressful reef conditions and, more importantly, informing strategies to improve mariculture and conservation practices.
