## Supplementary tables for "Host and environment shape the giant clam-associated photosymbiont community"

### Sheet: TOC
Table of contents (TOC)
Sheet name	Description
ST1	Sampling metadata
ST2	Primer pairs used to amplify the COI gene amplification in different giant clam species.
ST3	Summary of haplotype diversity and sequence variation across species.
ST4	Sequencing statistics before (RawContigs) and after Symportal (PostQC).
ST5	ITS2 sequences and corresponding counts identified by Symportal.
ST6	ITS2 type profiles and counts per genus.
ST7	Pairwise PERMANOVA test results of Symbiodiniaceae communities (ITS2 sequences) between T. gigas translocation sites.

### Sheet: ST1
STable 1. Sampling metadata.
original_id	correct_id	species	with_coi	fastq_fwd_file_name	fastq_rev_file_name	sample_type	origin	est_shell_length_cm	life_stage	collection_date	collection_depth	sampling_site	biogeographic_region	thermal_regime	collection_latitude	collection_longitude	cohort	year_restocked	approx_age	age_restocked
HH01	HH01	H. hippopus	Yes	SEM-Hh-1_1.fastq.gz	SEM-Hh-1_2.fastq.gz	mantle	cultured	20	adult	2018	1-5m	SMHL	Sulu Sea	D	12.0871	121.346	2015	ND	ND	ND
HH02	HH02	H. hippopus	Yes	APO-B-Hh-1_1.fastq.gz	APO-B-Hh-1_2.fastq.gz	mantle	wild	30.4	adult	2019	1-10m	ARNP	Sulu Sea	F	12.6618	120.436	ND	ND	ND	ND
HH03	HH03	H. hippopus	Yes	APO-B-Hh-4_1.fastq.gz	APO-B-Hh-4_2.fastq.gz	mantle	wild	60	adult	2019	1-10m	ARNP	Sulu Sea	F	12.6618	120.436	ND	ND	ND	ND
HH04	TC30	T. crocea	Yes	APO-B-Hh-6_1.fastq.gz	APO-B-Hh-6_2.fastq.gz	mantle	wild	ND	ND	2019	1-10m	ARNP	Sulu Sea	F	12.6618	120.436	ND	ND	ND	ND
HH05	HH05	H. hippopus	Yes	APO-B-Hp-4_1.fastq.gz	APO-B-Hp-4_2.fastq.gz	mantle	wild	18.6	juvenile	2019	1-10m	ARNP	Sulu Sea	F	12.6618	120.436	ND	ND	ND	ND
HH06	HH06	H. hippopus	Yes	SEM-Hh-2_1.fastq.gz	SEM-Hh-2_2.fastq.gz	mantle	cultured	25	adult	2018	1-5m	SMHL	Sulu Sea	D	12.0871	121.346	2015	ND	ND	ND
HH07	HH07	H. hippopus	Yes	SEM-Hh-4_1.fastq.gz	SEM-Hh-4_2.fastq.gz	mantle	cultured	ND	ND	2018	1-5m	SMHL	Sulu Sea	D	12.0871	121.346	2015	ND	ND	ND
HH08	HH08	H. hippopus	Yes	Bohol_Hh_1_1.fastq.gz	Bohol_Hh_1_2.fastq.gz	mantle	wild	33	adult	2019	1-10m	Bohol	Visayas Sea	D	9.62873	123.805	ND	ND	ND	ND
HH09	HH09	H. hippopus	Yes	Bohol_Hh_2_1.fastq.gz	Bohol_Hh_2_2.fastq.gz	mantle	wild	26.6	adult	2019	1-10m	Bohol	Visayas Sea	D	9.62873	123.805	ND	ND	ND	ND
HH10	HH10	H. hippopus	Yes	Bohol_Hh_3_1.fastq.gz	Bohol_Hh_3_2.fastq.gz	mantle	wild	30	adult	2019	1-10m	Bohol	Visayas Sea	D	9.62873	123.805	ND	ND	ND	ND
HH11	HH11	H. hippopus	Yes	Camiguin_Hh_1_1.fastq.gz	Camiguin_Hh_1_2.fastq.gz	mantle	wild	32.6	adult	2020	1-10m	Camiguin	Visayas Sea	D	9.10741	124.803	ND	ND	ND	ND
HH12	HH12	H. hippopus	Yes	Camiguin_Hh_2_1.fastq.gz	Camiguin_Hh_2_2.fastq.gz	mantle	wild	26.7	adult	2020	1-10m	Camiguin	Visayas Sea	D	9.10741	124.803	ND	ND	ND	ND
HH13	HH13	H. hippopus	Yes	Camiguin_Hh_3_1.fastq.gz	Camiguin_Hh_3_2.fastq.gz	mantle	wild	31.5	adult	2020	1-10m	Camiguin	Visayas Sea	D	9.10741	124.803	ND	ND	ND	ND
HH14	HH14	H. hippopus	Yes	Samar_Hh_1_1.fastq.gz	Samar_Hh_1_2.fastq.gz	mantle	cultured	25	adult	2019	1-10m	Samar	South Philippine Sea	E	11.0583	125.654	ND	ND	ND	ND
HH15	HH15	H. hippopus	Yes	Samar_Hh_3_1.fastq.gz	Samar_Hh_3_2.fastq.gz	mantle	cultured	21	adult	2019	1-10m	Samar	South Philippine Sea	E	11.0583	125.654	ND	ND	ND	ND
HH16	HH16	H. hippopus	Yes	Samar_Hh_4_1.fastq.gz	Samar_Hh_4_2.fastq.gz	mantle	cultured	25	adult	2019	1-10m	Samar	South Philippine Sea	E	11.0583	125.654	ND	ND	ND	ND
HH17	HH17	H. hippopus	Yes	SIL_Hh_1_1.fastq.gz	SIL_Hh_1_2.fastq.gz	mantle	cultured	28.39	adult	2018	1-5m	Bolinao	West Philippine Sea	E	16.4441	119.922	ND	ND	ND	ND
HH18	HH18	H. hippopus	Yes	SIL_Hh_2_1.fastq.gz	SIL_Hh_2_2.fastq.gz	mantle	cultured	28.39	adult	2018	1-5m	Bolinao	West Philippine Sea	E	16.4441	119.922	ND	ND	ND	ND
HH19	HH19	H. hippopus	Yes	SIL_Hh_3_1.fastq.gz	SIL_Hh_3_2.fastq.gz	mantle	cultured	28.39	adult	2018	1-5m	Bolinao	West Philippine Sea	E	16.4441	119.922	ND	ND	ND	ND
HP01	HP01	H. porcellanus	Yes	SEM-Hp-1_1.fastq.gz	SEM-Hp-1_2.fastq.gz	mantle	cultured	27	adult	2018	1-5m	SMHL	Sulu Sea	D	12.0871	121.346	2014	ND	ND	ND
HP02	HP02	H. porcellanus	Yes	SEM-Hp-2_1.fastq.gz	SEM-Hp-2_2.fastq.gz	mantle	cultured	19	juvenile	2018	1-5m	SMHL	Sulu Sea	D	12.0871	121.346	2014	ND	ND	ND
HP03	HH20	H. hippopus	Yes	APO-B-Hp-1_1.fastq.gz	APO-B-Hp-1_2.fastq.gz	mantle	wild	47	adult	2019	1-10m	ARNP	Sulu Sea	F	12.6618	120.436	ND	ND	ND	ND
HP04	HP04	H. porcellanus	Yes	APO-B-Hp-6_1.fastq.gz	APO-B-Hp-6_2.fastq.gz	mantle	wild	36.5	adult	2019	1-10m	ARNP	Sulu Sea	F	12.6618	120.436	ND	ND	ND	ND
HP05	HP05	H. porcellanus	Yes	SEM-Hp-4_1.fastq.gz	SEM-Hp-4_2.fastq.gz	mantle	cultured	19	juvenile	2018	1-5m	SMHL	Sulu Sea	D	12.0871	121.346	2014	ND	ND	ND
TC06	TC06	T. crocea	Yes	APO-SA-Tc-3_1.fastq.gz	APO-SA-Tc-3_2.fastq.gz	mantle	wild	8.5	adult	2019	1-10m	ARNP	Sulu Sea	F	12.6396	120.452	ND	ND	ND	ND
TC07	TC07	T. crocea	Yes	APO-SA-Tc-5_1.fastq.gz	APO-SA-Tc-5_2.fastq.gz	mantle	wild	4.9	juvenile	2019	1-10m	ARNP	Sulu Sea	F	12.6396	120.452	ND	ND	ND	ND
TC08	TC08	T. crocea	Yes	MAS-Tc-2_1.fastq.gz	MAS-Tc-2_2.fastq.gz	mantle	wild	13.7	adult	2019	1-5m	Zambales	West Philippine Sea	F	15.5299	119.925	ND	ND	ND	ND
TC09	TC09	T. crocea	Yes	MAS-Tc-3_1.fastq.gz	MAS-Tc-3_2.fastq.gz	mantle	wild	12.1	adult	2019	1-5m	Zambales	West Philippine Sea	F	15.5299	119.925	ND	ND	ND	ND
TC10	TC10	T. crocea	Yes	MAS-Tc-4_1.fastq.gz	MAS-Tc-4_2.fastq.gz	mantle	wild	12.6	adult	2019	1-5m	Zambales	West Philippine Sea	F	15.5299	119.925	ND	ND	ND	ND
TC11	TC11	T. crocea	Yes	MAS-Tm-1_1.fastq.gz	MAS-Tm-1_2.fastq.gz	mantle	wild	ND	ND	2018	1-5m	Zambales	West Philippine Sea	F	15.5299	119.925	ND	ND	ND	ND
TC12	TC12	T. crocea	Yes	MAS-Tm-2_1.fastq.gz	MAS-Tm-2_2.fastq.gz	mantle	wild	ND	ND	2018	1-5m	Zambales	West Philippine Sea	F	15.5299	119.925	ND	ND	ND	ND
TC13	TC13	T. crocea	Yes	MAS-Tm-3_1.fastq.gz	MAS-Tm-3_2.fastq.gz	mantle	wild	ND	ND	2018	1-5m	Zambales	West Philippine Sea	F	15.5299	119.925	ND	ND	ND	ND
TC14	TC14	T. crocea	Yes	APO-A-Tc-3_1.fastq.gz	APO-A-Tc-3_2.fastq.gz	mantle	wild	6.2	adult	2019	1-10m	ARNP	Sulu Sea	F	12.6616	120.417	ND	ND	ND	ND
TC15	TC15	T. crocea	Yes	APO-A-Tc-5_1.fastq.gz	APO-A-Tc-5_2.fastq.gz	mantle	wild	7.9	adult	2019	1-10m	ARNP	Sulu Sea	F	12.6616	120.417	ND	ND	ND	ND
TC16	TC16	T. crocea	Yes	APO-A-Tc-6_1.fastq.gz	APO-A-Tc-6_2.fastq.gz	mantle	wild	5.9	adult	2019	1-10m	ARNP	Sulu Sea	F	12.6616	120.417	ND	ND	ND	ND
TC17	TC17	T. crocea	Yes	APO-A-Tm-1_1.fastq.gz	APO-A-Tm-1_2.fastq.gz	mantle	wild	17.5	adult	2019	1-10m	ARNP	Sulu Sea	F	12.6616	120.417	ND	ND	ND	ND
TC18	TC18	T. crocea	Yes	Bohol_Tc_2_1.fastq.gz	Bohol_Tc_2_2.fastq.gz	mantle	wild	7.5	adult	2019	1-10m	Bohol	Visayas Sea	D	9.62873	123.805	ND	ND	ND	ND
TC19	TC19	T. crocea	Yes	Bohol_Tc_4_1.fastq.gz	Bohol_Tc_4_2.fastq.gz	mantle	wild	9	adult	2019	1-10m	Bohol	Visayas Sea	D	9.62873	123.805	ND	ND	ND	ND
TC20	TC20	T. crocea	Yes	Bohol_Tc_5_1.fastq.gz	Bohol_Tc_5_2.fastq.gz	mantle	wild	8.6	adult	2019	1-10m	Bohol	Visayas Sea	D	9.62873	123.805	ND	ND	ND	ND
TC21	TC21	T. crocea	Yes	Camiguin_Tc_1_1.fastq.gz	Camiguin_Tc_1_2.fastq.gz	mantle	wild	8.4	adult	2020	1-10m	Camiguin	Visayas Sea	D	9.10741	124.803	ND	ND	ND	ND
TC22	TC22	T. crocea	Yes	Camiguin_Tc_2_1.fastq.gz	Camiguin_Tc_2_2.fastq.gz	mantle	wild	9.8	adult	2020	1-10m	Camiguin	Visayas Sea	D	9.10741	124.803	ND	ND	ND	ND
TC23	TC23	T. crocea	Yes	Camiguin_Tc_3_1.fastq.gz	Camiguin_Tc_3_2.fastq.gz	mantle	wild	9.5	adult	2020	1-10m	Camiguin	Visayas Sea	D	9.10741	124.803	ND	ND	ND	ND
TC24	TC24	T. crocea	Yes	Samar_Tc_1_1.fastq.gz	Samar_Tc_1_2.fastq.gz	mantle	wild	12	adult	2019	1-10m	Samar	South Philippine Sea	E	11.0583	125.654	ND	ND	ND	ND
TC25	TC25	T. crocea	Yes	Samar_Tc_3_1.fastq.gz	Samar_Tc_3_2.fastq.gz	mantle	wild	10	adult	2019	1-10m	Samar	South Philippine Sea	E	11.0583	125.654	ND	ND	ND	ND
TC26	TC26	T. crocea	Yes	Samar_Tc_4_1.fastq.gz	Samar_Tc_4_2.fastq.gz	mantle	wild	9	adult	2019	1-10m	Samar	South Philippine Sea	E	11.0583	125.654	ND	ND	ND	ND
TC27	TC27	T. crocea	Yes	ALA_Tc_1_1.fastq.gz	ALA_Tc_1_2.fastq.gz	mantle	wild	11.7	adult	2018	1-10m	HINP	West Philippine Sea	E	16.2218	120.048	ND	ND	ND	ND
TC28	TC28	T. crocea	Yes	ALA_Tc_3_1.fastq.gz	ALA_Tc_3_2.fastq.gz	mantle	wild	11.7	adult	2018	1-10m	HINP	West Philippine Sea	E	16.2218	120.048	ND	ND	ND	ND
TC29	TC29	T. crocea	Yes	ALA_Tc_5_1.fastq.gz	ALA_Tc_5_2.fastq.gz	mantle	wild	11.7	adult	2018	1-10m	HINP	West Philippine Sea	E	16.2218	120.048	ND	ND	ND	ND
TD07	TD07	T. derasa	Yes	APO-B-Td-2_1.fastq.gz	APO-B-Td-2_2.fastq.gz	mantle	wild	33.2	adult	2019	1-10m	ARNP	Sulu Sea	F	12.6618	120.436	ND	ND	ND	ND
TD08	TD08	T. derasa	Yes	PAL-Td-1_1.fastq.gz	PAL-Td-1_2.fastq.gz	mantle	wild	39.6	adult	2019	3-4m	Palawan	Sulu Sea	F	9.91421	118.877	ND	ND	ND	ND
TD09	TD09	T. derasa	Yes	APO-B-Td-1_1.fastq.gz	APO-B-Td-1_2.fastq.gz	mantle	wild	42.9	adult	2019	1-10m	ARNP	Sulu Sea	F	12.6618	120.436	ND	ND	ND	ND
TD10	TD10	T. derasa	Yes	Camiguin_Td_1_1.fastq.gz	Camiguin_Td_1_2.fastq.gz	mantle	wild	47.2	adult	2020	1-10m	Camiguin	Visayas Sea	D	9.10741	124.803	ND	ND	ND	ND
TD11	TD11	T. derasa	Yes	Camiguin_Td_2_1.fastq.gz	Camiguin_Td_2_2.fastq.gz	mantle	wild	45.6	adult	2020	1-10m	Camiguin	Visayas Sea	D	9.10741	124.803	ND	ND	ND	ND
TD12	TD12	T. derasa	Yes	Camiguin_Td_3_1.fastq.gz	Camiguin_Td_3_2.fastq.gz	mantle	wild	49.7	adult	2020	1-10m	Camiguin	Visayas Sea	D	9.10741	124.803	ND	ND	ND	ND
TD13	TD13	T. derasa	Yes	Samar_Td_2_1.fastq.gz	Samar_Td_2_2.fastq.gz	mantle	cultured	38	adult	2019	1-10m	Samar	South Philippine Sea	E	11.0583	125.654	ND	ND	ND	ND
TD14	TD14	T. derasa	Yes	Samar_Td_3_1.fastq.gz	Samar_Td_3_2.fastq.gz	mantle	cultured	33	adult	2019	1-10m	Samar	South Philippine Sea	E	11.0583	125.654	ND	ND	ND	ND
TD15	TD15	T. derasa	Yes	Samar_Td_4_1.fastq.gz	Samar_Td_4_2.fastq.gz	mantle	cultured	35	adult	2019	1-10m	Samar	South Philippine Sea	E	11.0583	125.654	ND	ND	ND	ND
TD16	TD16	T. derasa	Yes	SIl_Td_1_1.fastq.gz	SIl_Td_1_2.fastq.gz	mantle	cultured	34.3772	adult	2018	1-5m	Bolinao	West Philippine Sea	E	16.4441	119.922	ND	ND	ND	ND
TD17	TD17	T. derasa	Yes	SIL_Td_2_1.fastq.gz	SIL_Td_2_2.fastq.gz	mantle	cultured	34.3772	adult	2018	1-5m	Bolinao	West Philippine Sea	E	16.4441	119.922	ND	ND	ND	ND
TD18	TD18	T. derasa	Yes	SIL_Td_3_1.fastq.gz	SIL_Td_3_2.fastq.gz	mantle	cultured	34.3772	adult	2018	1-5m	Bolinao	West Philippine Sea	E	16.4441	119.922	ND	ND	ND	ND
TD19	TD19	T. derasa	Yes	SEM-Td19_1.fastq.gz	SEM-Td19_2.fastq.gz	mantle	cultured	32	adult	2018	1-5m	SMHL	Sulu Sea	D	12.0871	121.346	2014	ND	ND	ND
TD20	TD20	T. derasa	Yes	SEM-Td20_1.fastq.gz	SEM-Td20_2.fastq.gz	mantle	cultured	33	adult	2018	1-5m	SMHL	Sulu Sea	D	12.0871	121.346	2014	ND	ND	ND
TD21	TD21	T. derasa	Yes	SEM-Td5_1.fastq.gz	SEM-Td5_2.fastq.gz	mantle	cultured	54	adult	2018	1-5m	SMHL	Sulu Sea	D	12.0871	121.346	2014	ND	ND	ND
TG35	TG35	T. gigas	Yes	ALA-Tg-3_1.fastq.gz	ALA-Tg-3_2.fastq.gz	mantle	cultured	71	adult	2018	1-10m	HINP	West Philippine Sea	E	16.2218	120.048	1998	2000	20	2
TG36	TG36	T. gigas	Yes	ALA-Tg-4_1.fastq.gz	ALA-Tg-4_2.fastq.gz	mantle	cultured	81	adult	2018	1-10m	HINP	West Philippine Sea	E	16.2218	120.048	1998	2000	20	2
TG37	TG37	T. gigas	Yes	ALA-Tg-5_1.fastq.gz	ALA-Tg-5_2.fastq.gz	mantle	cultured	90	adult	2018	1-10m	HINP	West Philippine Sea	E	16.2218	120.048	1998	2000	20	2
TG38	TG38	T. gigas	Yes	BAU-Tg-1_1.fastq.gz	BAU-Tg-1_2.fastq.gz	mantle	cultured	52	adult	2019	1-10m	Batangas	West Philippine Sea	D	13.8031	120.912	1995	1996	24	1
TG39	TG39	T. gigas	Yes	BAU-Tg-2_1.fastq.gz	BAU-Tg-2_2.fastq.gz	mantle	cultured	76	adult	2019	1-10m	Batangas	West Philippine Sea	D	13.8031	120.912	1995	1996	24	1
TG40	TG40	T. gigas	Yes	BAU-Tg-3_1.fastq.gz	BAU-Tg-3_2.fastq.gz	mantle	cultured	51	adult	2019	1-10m	Batangas	West Philippine Sea	D	13.8031	120.912	1995	1996	24	1
TG42	TG42	T. gigas	Yes	MAB-Tg-3_1.fastq.gz	MAB-Tg-3_2.fastq.gz	mantle	cultured	71	adult	2018	1-10m	Batangas	West Philippine Sea	D	13.6876	120.89	1990	1996	28	6
TG43	TG43	T. gigas	Yes	MAB-Tg-4_1.fastq.gz	MAB-Tg-4_2.fastq.gz	mantle	cultured	89	adult	2018	1-10m	Batangas	West Philippine Sea	D	13.6876	120.89	1990	1996	28	6
TG44	TG44	T. gigas	Yes	MAS-Tg-1_1.fastq.gz	MAS-Tg-1_2.fastq.gz	mantle	cultured	55	adult	2019	1-5m	Zambales	West Philippine Sea	F	15.5299	119.925	2002	2007	17	5
TG45	TG45	T. gigas	Yes	MAS-Tg-4_1.fastq.gz	MAS-Tg-4_2.fastq.gz	mantle	cultured	69	adult	2019	1-5m	Zambales	West Philippine Sea	F	15.5299	119.925	2002	2007	17	5
TG46	TG46	T. gigas	Yes	MAS-Tg-5_1.fastq.gz	MAS-Tg-5_2.fastq.gz	mantle	cultured	67	adult	2019	1-5m	Zambales	West Philippine Sea	F	15.5299	119.925	2002	2007	17	5
TG47	TG47	T. gigas	Yes	PAL-Tg-2_1.fastq.gz	PAL-Tg-2_2.fastq.gz	mantle	wild/cultured	73	adult	2019	3-4m	Palawan	Sulu Sea	F	9.91421	118.877	2002	2007	17	5
TG48	TG48	T. gigas	Yes	PAL-Tg-3_1.fastq.gz	PAL-Tg-3_2.fastq.gz	mantle	wild/cultured	93	adult	2019	3-4m	Palawan	Sulu Sea	F	9.91421	118.877	2002	2007	17	5
TG49	TG49	T. gigas	Yes	PAL-Tg-4_1.fastq.gz	PAL-Tg-4_2.fastq.gz	mantle	wild/cultured	78	adult	2019	3-4m	Palawan	Sulu Sea	F	9.91421	118.877	2002	2007	17	5
TG50	TG50	T. gigas	No	SEM-Tg-10_1.fastq.gz	SEM-Tg-10_2.fastq.gz	mantle	cultured	68	adult	2018	1-5m	SMHL	Sulu Sea	D	12.0871	121.346	2009	2010	9	1
TG51	TG51	T. gigas	Yes	SEM-Tg-7_1.fastq.gz	SEM-Tg-7_2.fastq.gz	mantle	cultured	58	adult	2018	1-5m	SMHL	Sulu Sea	D	12.0871	121.346	2009	2010	9	1
TG52	TG52	T. gigas	Yes	SEM-Tg-9_1.fastq.gz	SEM-Tg-9_2.fastq.gz	mantle	cultured	59	adult	2018	1-5m	SMHL	Sulu Sea	D	12.0871	121.346	2009	2010	9	1
TG53	TG53	T. gigas	Yes	SIL-Tg-2_1.fastq.gz	SIL-Tg-2_2.fastq.gz	mantle	cultured	47	adult	2018	1-5m	Bolinao	West Philippine Sea	E	16.4441	119.922	2009	ND	9	ND
TG54	TG54	T. gigas	Yes	SIL-Tg-3_1.fastq.gz	SIL-Tg-3_2.fastq.gz	mantle	cultured	52	adult	2018	1-5m	Bolinao	West Philippine Sea	E	16.4441	119.922	2009	ND	9	ND
TG55	TG55	T. gigas	Yes	SIL-Tg-5_1.fastq.gz	SIL-Tg-5_2.fastq.gz	mantle	cultured	44	adult	2018	1-5m	Bolinao	West Philippine Sea	E	16.4441	119.922	2009	ND	9	ND
TG56	TG56	T. gigas	Yes	Bohol_Tg_1_1.fastq.gz	Bohol_Tg_1_2.fastq.gz	mantle	cultured	66.79	adult	2019	1-10m	Bohol	Visayas Sea	D	9.62873	123.805	2004	2013	15	9
TG57	TG57	T. gigas	Yes	Bohol_Tg_2_1.fastq.gz	Bohol_Tg_2_2.fastq.gz	mantle	cultured	66.79	adult	2019	1-10m	Bohol	Visayas Sea	D	9.62873	123.805	2004	2013	15	9
TG58	TG58	T. gigas	Yes	Bohol_Tg_3_1.fastq.gz	Bohol_Tg_3_2.fastq.gz	mantle	cultured	66.79	adult	2019	1-10m	Bohol	Visayas Sea	D	9.62873	123.805	2004	2013	15	9
TG59	TG59	T. gigas	Yes	Camiguin_Tg_1_1.fastq.gz	Camiguin_Tg_1_2.fastq.gz	mantle	cultured	96.5	adult	2020	1-10m	Camiguin	Visayas Sea	D	9.10741	124.803	1998	2001	22	3
TG60	TG60	T. gigas	Yes	Camiguin_Tg_2_1.fastq.gz	Camiguin_Tg_2_2.fastq.gz	mantle	cultured	88.9	adult	2020	1-10m	Camiguin	Visayas Sea	D	9.10741	124.803	1998	2001	22	3
TG61	TG61	T. gigas	Yes	Camiguin_Tg_3_1.fastq.gz	Camiguin_Tg_3_2.fastq.gz	mantle	cultured	88.6	adult	2020	1-10m	Camiguin	Visayas Sea	D	9.10741	124.803	1998	2001	22	3
TG62	TG62	T. gigas	Yes	Camiguin_Tg_r_2_1.fastq.gz	Camiguin_Tg_r_2_2.fastq.gz	mantle	wild	35.8	juvenile	2020	1-10m	Camiguin	Visayas Sea	D	9.10741	124.803	ND	ND	ND	ND
TG63	TG63	T. gigas	Yes	Camiguin_Tg_r_4_1.fastq.gz	Camiguin_Tg_r_4_2.fastq.gz	mantle	wild	36.4	juvenile	2020	1-10m	Camiguin	Visayas Sea	D	9.10741	124.803	ND	ND	ND	ND
TG64	TG64	T. gigas	Yes	Camiguin_Tg_r_5_1.fastq.gz	Camiguin_Tg_r_5_2.fastq.gz	mantle	wild	33.3	juvenile	2020	1-10m	Camiguin	Visayas Sea	D	9.10741	124.803	ND	ND	ND	ND
TG65	TG65	T. gigas	No	Samar_Tg_1_1.fastq.gz	Samar_Tg_1_2.fastq.gz	mantle	cultured	82	adult	2019	1-10m	Samar	South Philippine Sea	E	11.0583	125.654	2001	2002	18	1
TG66	TG66	T. gigas	Yes	Samar_Tg_2_1.fastq.gz	Samar_Tg_2_2.fastq.gz	mantle	cultured	70	adult	2019	1-10m	Samar	South Philippine Sea	E	11.0583	125.654	2001	2002	18	1
TG67	TG67	T. gigas	Yes	Samar_Tg_3_1.fastq.gz	Samar_Tg_3_2.fastq.gz	mantle	cultured	63	adult	2019	1-10m	Samar	South Philippine Sea	E	11.0583	125.654	2001	2002	18	1
TM01	TM01	T. maxima	Yes	APO-A-Tm-5_1.fastq.gz	APO-A-Tm-5_2.fastq.gz	mantle	wild	9.6	juvenile	2019	1-10m	ARNP	Sulu Sea	F	12.6616	120.417	ND	ND	ND	ND
TM02	TM02	T. maxima	Yes	APO-SA-Tc-4_1.fastq.gz	APO-SA-Tc-4_2.fastq.gz	mantle	wild	8.13	juvenile	2019	1-10m	ARNP	Sulu Sea	F	12.6396	120.452	ND	ND	ND	ND
TM03	TM03	T. maxima	Yes	APO-SA-Tm-1_1.fastq.gz	APO-SA-Tm-1_2.fastq.gz	mantle	wild	17.1	adult	2019	1-10m	ARNP	Sulu Sea	F	12.6396	120.452	ND	ND	ND	ND
TM04	TM04	T. maxima	Yes	APO-SA-Tm-4_1.fastq.gz	APO-SA-Tm-4_2.fastq.gz	mantle	wild	12.8	juvenile	2019	1-10m	ARNP	Sulu Sea	F	12.6396	120.452	ND	ND	ND	ND
TM05	TM05	T. maxima	Yes	APO-SA-Tm-5_1.fastq.gz	APO-SA-Tm-5_2.fastq.gz	mantle	wild	14.4	adult	2019	1-10m	ARNP	Sulu Sea	F	12.6396	120.452	ND	ND	ND	ND
TM06	TM06	T. maxima	Yes	BAU-Tm-1_1.fastq.gz	BAU-Tm-1_2.fastq.gz	mantle	wild	19.2	adult	2019	1-10m	Batangas	West Philippine Sea	D	13.8031	120.912	ND	ND	ND	ND
TM07	TM07	T. maxima	Yes	BAU-Tm-3_1.fastq.gz	BAU-Tm-3_2.fastq.gz	mantle	wild	16.7	adult	2019	1-10m	Batangas	West Philippine Sea	D	13.8031	120.912	ND	ND	ND	ND
TM08	TM08	T. maxima	Yes	BAU-Ts-2_1.fastq.gz	BAU-Ts-2_2.fastq.gz	mantle	wild	15.6	adult	2019	1-10m	Batangas	West Philippine Sea	D	13.8031	120.912	ND	ND	ND	ND
TM09	TM09	T. maxima	Yes	BAU-Ts-5_1.fastq.gz	BAU-Ts-5_2.fastq.gz	mantle	wild	19.7	adult	2019	1-10m	Batangas	West Philippine Sea	D	13.8031	120.912	ND	ND	ND	ND
TM10	TM10	T. maxima	Yes	CAL-M-Tm-2_1.fastq.gz	CAL-M-Tm-2_2.fastq.gz	mantle	wild	17.9	adult	2019	1-10m	Calaguas	North Philippine Sea	D	14.4625	122.957	ND	ND	ND	ND
TM11	TM11	T. maxima	Yes	CAL-M-Tm-3_1.fastq.gz	CAL-M-Tm-3_2.fastq.gz	mantle	wild	14.8	adult	2019	1-10m	Calaguas	North Philippine Sea	D	14.4625	122.957	ND	ND	ND	ND
TM12	TM12	T. maxima	Yes	CAL-M-Tm-4_1.fastq.gz	CAL-M-Tm-4_2.fastq.gz	mantle	wild	26	adult	2019	1-10m	Calaguas	North Philippine Sea	D	14.4625	122.957	ND	ND	ND	ND
TM13	TM13	T. maxima	Yes	CAL-P-Tm-1_1.fastq.gz	CAL-P-Tm-1_2.fastq.gz	mantle	wild	20.4	adult	2019	1-10m	Calaguas	North Philippine Sea	D	14.4397	122.915	ND	ND	ND	ND
TM14	TM14	T. maxima	Yes	CAL-P-Tm-2_1.fastq.gz	CAL-P-Tm-2_2.fastq.gz	mantle	wild	15.3	adult	2019	1-10m	Calaguas	North Philippine Sea	D	14.4397	122.915	ND	ND	ND	ND
TM15	TM15	T. maxima	Yes	CAL-P-Tm-4_1.fastq.gz	CAL-P-Tm-4_2.fastq.gz	mantle	wild	23.7	adult	2019	1-10m	Calaguas	North Philippine Sea	D	14.4397	122.915	ND	ND	ND	ND
TM16	TM16	T. maxima	Yes	APO-A-Tm-3_1.fastq.gz	APO-A-Tm-3_2.fastq.gz	mantle	wild	6.6	juvenile	2019	1-10m	ARNP	Sulu Sea	F	12.6616	120.417	ND	ND	ND	ND
TM17	TM17	T. maxima	Yes	Bohol_Tm_1_1.fastq.gz	Bohol_Tm_1_2.fastq.gz	mantle	wild	12	juvenile	2019	1-10m	Bohol	Visayas Sea	D	9.62873	123.805	ND	ND	ND	ND
TM18	TM18	T. maxima	Yes	Bohol_Tm_2_1.fastq.gz	Bohol_Tm_2_2.fastq.gz	mantle	wild	28	adult	2019	1-10m	Bohol	Visayas Sea	D	9.62873	123.805	ND	ND	ND	ND
TM19	TM19	T. maxima	Yes	Bohol_Tm_3_1.fastq.gz	Bohol_Tm_3_2.fastq.gz	mantle	wild	19	adult	2019	1-10m	Bohol	Visayas Sea	D	9.62873	123.805	ND	ND	ND	ND
TM20	TM20	T. maxima	Yes	Camiguin_Tm_1_1.fastq.gz	Camiguin_Tm_1_2.fastq.gz	mantle	wild	19.9	adult	2020	1-10m	Camiguin	Visayas Sea	D	9.10741	124.803	ND	ND	ND	ND
TM21	TM21	T. maxima	Yes	Camiguin_Tm_2_1.fastq.gz	Camiguin_Tm_2_2.fastq.gz	mantle	wild	17.3	adult	2020	1-10m	Camiguin	Visayas Sea	D	9.10741	124.803	ND	ND	ND	ND
TM22	TM22	T. maxima	Yes	Camiguin_Tm_4_1.fastq.gz	Camiguin_Tm_4_2.fastq.gz	mantle	wild	15.8	adult	2020	1-10m	Camiguin	Visayas Sea	D	9.10741	124.803	ND	ND	ND	ND
TM23	TM23	T. maxima	Yes	Samar_Tm_1_1.fastq.gz	Samar_Tm_1_2.fastq.gz	mantle	wild	23	adult	2019	1-10m	Samar	South Philippine Sea	E	11.0583	125.654	ND	ND	ND	ND
TM24	TM24	T. maxima	Yes	Samar_Tm_3_1.fastq.gz	Samar_Tm_3_2.fastq.gz	mantle	wild	17	adult	2019	1-10m	Samar	South Philippine Sea	E	11.0583	125.654	ND	ND	ND	ND
TM25	TM25	T. maxima	Yes	Samar_Tm_4_1.fastq.gz	Samar_Tm_4_2.fastq.gz	mantle	wild	11	juvenile	2019	1-10m	Samar	South Philippine Sea	E	11.0583	125.654	ND	ND	ND	ND
TM26	TM26	T. maxima	Yes	SEM_Tm_7_1.fastq.gz	SEM_Tm_7_2.fastq.gz	mantle	cultured	10	juvenile	2018	1-5m	SMHL	Sulu Sea	D	12.0871	121.346	2016	ND	ND	ND
TM27	TM27	T. maxima	Yes	SEM_Tm_8_1.fastq.gz	SEM_Tm_8_2.fastq.gz	mantle	cultured	9	juvenile	2018	1-5m	SMHL	Sulu Sea	D	12.0871	121.346	2016	ND	ND	ND
TM28	TM28	T. maxima	Yes	SEM_Tm_9_1.fastq.gz	SEM_Tm_9_2.fastq.gz	mantle	cultured	8.5	juvenile	2018	1-5m	SMHL	Sulu Sea	D	12.0871	121.346	2016	ND	ND	ND
TN05	TN05	T. noae	Yes	BAU-Tn-1_1.fastq.gz	BAU-Tn-1_2.fastq.gz	mantle	wild	18.6	adult	2019	1-10m	Batangas	West Philippine Sea	D	13.8031	120.912	ND	ND	ND	ND
TN06	TN06	T. noae	Yes	BAU-Tn-2_1.fastq.gz	BAU-Tn-2_2.fastq.gz	mantle	wild	19.1	adult	2019	1-10m	Batangas	West Philippine Sea	D	13.8031	120.912	ND	ND	ND	ND
TN07	TN07	T. noae	Yes	CAL-C-Tn-1_1.fastq.gz	CAL-C-Tn-1_2.fastq.gz	mantle	wild	19.5	adult	2019	1-10m	Calaguas	North Philippine Sea	D	14.4559	122.973	ND	ND	ND	ND
TN08	TN08	T. noae	Yes	CAL-C-Tn-2_1.fastq.gz	CAL-C-Tn-2_2.fastq.gz	mantle	wild	21.4	adult	2019	1-10m	Calaguas	North Philippine Sea	D	14.4559	122.973	ND	ND	ND	ND
TN09	TN09	T. noae	Yes	CAL-C-Tn-3_1.fastq.gz	CAL-C-Tn-3_2.fastq.gz	mantle	wild	12.9	adult	2019	1-10m	Calaguas	North Philippine Sea	D	14.4559	122.973	ND	ND	ND	ND
TN10	TN10	T. noae	Yes	CAL-M-Tn-1_1.fastq.gz	CAL-M-Tn-1_2.fastq.gz	mantle	wild	13.3	adult	2019	1-10m	Calaguas	North Philippine Sea	D	14.4625	122.957	ND	ND	ND	ND
TN11	TN11	T. noae	Yes	CAL-M-Tn-2_1.fastq.gz	CAL-M-Tn-2_2.fastq.gz	mantle	wild	16.3	adult	2019	1-10m	Calaguas	North Philippine Sea	D	14.4625	122.957	ND	ND	ND	ND
TN12	TN12	T. noae	Yes	CAL-M-Tn-3_1.fastq.gz	CAL-M-Tn-3_2.fastq.gz	mantle	wild	ND	ND	2019	1-10m	Calaguas	North Philippine Sea	D	14.4625	122.957	ND	ND	ND	ND
TN13	TN13	T. noae	Yes	CAL-Q-Tn-1_1.fastq.gz	CAL-Q-Tn-1_2.fastq.gz	mantle	wild	ND	ND	2019	1-10m	Calaguas	North Philippine Sea	D	14.201	122.951	ND	ND	ND	ND
TN14	TN14	T. noae	Yes	CAL-Q-Tn-2_1.fastq.gz	CAL-Q-Tn-2_2.fastq.gz	mantle	wild	17.6	adult	2019	1-10m	Calaguas	North Philippine Sea	D	14.201	122.951	ND	ND	ND	ND
TN15	TN15	T. noae	Yes	CAL-S-Tn-1_1.fastq.gz	CAL-S-Tn-1_2.fastq.gz	mantle	wild	15.9	adult	2019	1-10m	Calaguas	North Philippine Sea	D	14.4518	122.986	ND	ND	ND	ND
TN16	TN16	T. noae	Yes	CAL-S-Tn-4_1.fastq.gz	CAL-S-Tn-4_2.fastq.gz	mantle	wild	14.7	adult	2019	1-10m	Calaguas	North Philippine Sea	D	14.4518	122.986	ND	ND	ND	ND
TN17	TN17	T. noae	Yes	CAL-S-Tn-5_1.fastq.gz	CAL-S-Tn-5_2.fastq.gz	mantle	wild	13.5	juvenile	2019	1-10m	Calaguas	North Philippine Sea	D	14.4518	122.986	ND	ND	ND	ND
TS07	TS07	T. squamosa	Yes	BAU-Tm-2_1.fastq.gz	BAU-Tm-2_2.fastq.gz	mantle	wild	14.8	juvenile	2019	1-10m	Batangas	West Philippine Sea	D	13.8031	120.912	ND	ND	ND	ND
TS08	TS08	T. squamosa	Yes	BAU-Ts-1_1.fastq.gz	BAU-Ts-1_2.fastq.gz	mantle	wild	10.9	juvenile	2019	1-10m	Batangas	West Philippine Sea	D	13.8031	120.912	ND	ND	ND	ND
TS09	TS09	T. squamosa	Yes	CAL-M-Ts-3_1.fastq.gz	CAL-M-Ts-3_2.fastq.gz	mantle	wild	29.4	adult	2019	1-10m	Calaguas	North Philippine Sea	D	14.4625	122.957	ND	ND	ND	ND
TS10	TS10	T. squamosa	Yes	CAL-M-Ts-4_1.fastq.gz	CAL-M-Ts-4_2.fastq.gz	mantle	wild	24.3	adult	2019	1-10m	Calaguas	North Philippine Sea	D	14.4625	122.957	ND	ND	ND	ND
TS11	TS11	T. squamosa	Yes	CAL-M-Ts-5_1.fastq.gz	CAL-M-Ts-5_2.fastq.gz	mantle	wild	30.5	adult	2019	1-10m	Calaguas	North Philippine Sea	D	14.4625	122.957	ND	ND	ND	ND
TS12	TS12	T. squamosa	Yes	CAL-P-Ts-1_1.fastq.gz	CAL-P-Ts-1_2.fastq.gz	mantle	wild	30	adult	2019	1-10m	Calaguas	North Philippine Sea	D	14.4397	122.915	ND	ND	ND	ND
TS13	TS13	T. squamosa	Yes	CAL-P-Ts-2_1.fastq.gz	CAL-P-Ts-2_2.fastq.gz	mantle	wild	36.6	adult	2019	1-10m	Calaguas	North Philippine Sea	D	14.4397	122.915	ND	ND	ND	ND
TS14	TS14	T. squamosa	Yes	CAL-P-Ts-3_1.fastq.gz	CAL-P-Ts-3_2.fastq.gz	mantle	wild	37.9	adult	2019	1-10m	Calaguas	North Philippine Sea	D	14.4397	122.915	ND	ND	ND	ND
TS15	TS15	T. squamosa	Yes	MAS-Ts-1_1.fastq.gz	MAS-Ts-1_2.fastq.gz	mantle	wild	27.9	adult	2019	1-5m	Zambales	West Philippine Sea	F	15.5299	119.925	ND	ND	ND	ND
TS16	TS16	T. squamosa	Yes	MAS-Ts-3_1.fastq.gz	MAS-Ts-3_2.fastq.gz	mantle	wild	35.8	adult	2019	1-5m	Zambales	West Philippine Sea	F	15.5299	119.925	ND	ND	ND	ND
TS17	TS17	T. squamosa	Yes	MAS-Ts-4_1.fastq.gz	MAS-Ts-4_2.fastq.gz	mantle	wild	38.3	adult	2019	1-5m	Zambales	West Philippine Sea	F	15.5299	119.925	ND	ND	ND	ND
TS18	TS18	T. squamosa	Yes	PAL-Ts-1_1.fastq.gz	PAL-Ts-1_2.fastq.gz	mantle	wild	12.5	juvenile	2019	3-4m	Palawan	Sulu Sea	F	9.91421	118.877	ND	ND	ND	ND
TS19	TS19	T. squamosa	Yes	PAL-Ts-2_1.fastq.gz	PAL-Ts-2_2.fastq.gz	mantle	wild	11.5	juvenile	2019	3-4m	Palawan	Sulu Sea	F	9.91421	118.877	ND	ND	ND	ND
TS20	TS20	T. squamosa	Yes	PAL-Ts-3_1.fastq.gz	PAL-Ts-3_2.fastq.gz	mantle	wild	17.5	juvenile	2019	3-4m	Palawan	Sulu Sea	F	9.91421	118.877	ND	ND	ND	ND
TS21	TS21	T. squamosa	Yes	Bohol_Ts_1_1.fastq.gz	Bohol_Ts_1_2.fastq.gz	mantle	wild	30	adult	2019	1-10m	Bohol	Visayas Sea	D	9.62873	123.805	ND	ND	ND	ND
TS22	TS22	T. squamosa	Yes	Bohol_Ts_2_1.fastq.gz	Bohol_Ts_2_2.fastq.gz	mantle	wild	38	adult	2019	1-10m	Bohol	Visayas Sea	D	9.62873	123.805	ND	ND	ND	ND
TS23	TS23	T. squamosa	Yes	Bohol_Ts_3_1.fastq.gz	Bohol_Ts_3_2.fastq.gz	mantle	wild	30.4	adult	2019	1-10m	Bohol	Visayas Sea	D	9.62873	123.805	ND	ND	ND	ND
TS24	TS24	T. squamosa	Yes	Camiguin_Ts_1_1.fastq.gz	Camiguin_Ts_1_2.fastq.gz	mantle	wild	40.2	adult	2020	1-10m	Camiguin	Visayas Sea	D	9.10741	124.803	ND	ND	ND	ND
TS25	TS25	T. squamosa	Yes	Camiguin_Ts_3_1.fastq.gz	Camiguin_Ts_3_2.fastq.gz	mantle	wild	41.1	adult	2020	1-10m	Camiguin	Visayas Sea	D	9.10741	124.803	ND	ND	ND	ND
TS26	TS26	T. squamosa	Yes	Camiguin_Ts_4_1.fastq.gz	Camiguin_Ts_4_2.fastq.gz	mantle	wild	41.3	adult	2020	1-10m	Camiguin	Visayas Sea	D	9.10741	124.803	ND	ND	ND	ND
TS27	TS27	T. squamosa	Yes	Samar_Ts_2_1.fastq.gz	Samar_Ts_2_2.fastq.gz	mantle	cultured	33	adult	2019	1-10m	Samar	South Philippine Sea	E	11.0583	125.654	ND	ND	ND	ND
TS28	TS28	T. squamosa	Yes	Samar_Ts_3_1.fastq.gz	Samar_Ts_3_2.fastq.gz	mantle	cultured	32	adult	2019	1-10m	Samar	South Philippine Sea	E	11.0583	125.654	ND	ND	ND	ND
TS29	TS29	T. squamosa	Yes	Samar_Ts_5_1.fastq.gz	Samar_Ts_5_2.fastq.gz	mantle	cultured	37	adult	2019	1-10m	Samar	South Philippine Sea	E	11.0583	125.654	ND	ND	ND	ND
TS30	TS30	T. squamosa	Yes	SIL_Ts_1_1.fastq.gz	SIL_Ts_1_2.fastq.gz	mantle	cultured	21.8395	adult	2018	1-5m	Bolinao	West Philippine Sea	E	16.4441	119.922	ND	ND	ND	ND
TS31	TS31	T. squamosa	Yes	SIL_Ts_2_1.fastq.gz	SIL_Ts_2_2.fastq.gz	mantle	cultured	21.8395	adult	2018	1-5m	Bolinao	West Philippine Sea	E	16.4441	119.922	ND	ND	ND	ND
TS32	TS32	T. squamosa	Yes	SIL_Ts_3_1.fastq.gz	SIL_Ts_3_2.fastq.gz	mantle	cultured	21.8395	adult	2018	1-5m	Bolinao	West Philippine Sea	E	16.4441	119.922	ND	ND	ND	ND
TS33	TS33	T. squamosa	Yes	SEM-Ts8_1.fastq.gz	SEM-Ts8_2.fastq.gz	mantle	cultured	25	adult	2018	1-5m	SMHL	Sulu Sea	D	12.0871	121.346	2014	ND	ND	ND
TS34	TS34	T. squamosa	Yes	SEM-Ts9_1.fastq.gz	SEM-Ts9_2.fastq.gz	mantle	cultured	25	adult	2018	1-5m	SMHL	Sulu Sea	D	12.0871	121.346	2014	ND	ND	ND
TS35	TS35	T. squamosa	Yes	SEM-Ts11_1.fastq.gz	SEM-Ts11_2.fastq.gz	mantle	cultured	30	adult	2018	1-5m	SMHL	Sulu Sea	D	12.0871	121.346	2014	ND	ND	ND
Note: correct_id, sample ID after COI marker correction; with_coi, samples with COI markers; est_shell_length_cm, estimated shell length (cm); approx_age, approximate age on collection (year); ND, no data.

### Sheet: ST2
STable 2. Primer pairs used to amplify the COI gene amplification in different giant clam species.
Primer pair	PCR conditions	Sequence 5’-3’	Giant clam species	Publication
LCO (forward) RCO (reverse)	Step 1: 94°C, 5 min Step 2: 94°C, 1 min 48°C, 1 min 30 s 72°C, 1 min (35 cycles) Step 3: 72°C, 5 min	GGGTGATAATTCGAA CAGAA TAGTTAAAGCCCCAGCTAAA	T. crocea T. maxima T. noae	Nuryanto et al. (2007)
TF1 (forward) RF1 (reverse)	Step 1: 94°C, 5 min Step 2: 94°C, 1 min 45°C, 1 min 30 s 72°C, 1 min (35 cycles) Step 3: 72°C, 5 min	GAACAGAATTAGCATGGCCTG AGCTAACACAGGCATTGCCAC	T. squamosa T. derasa	Lizano and Santos (2014)
LCO1490 (forward) HCO2198 (reverse)	Step 1: 94°C, 3 min Step 2: 94°C, 30 s 40°C, 30 s 72°C, 1 min (35 cycles) Step 3: 72°C, 5 min	GGTCAACAAATCATAAAGATATTGG TAAACTTCAGGGTGACCAAAAAATCA	T. gigas H. hippopus H. porcellanus	Folmer et al. (1994)

### Sheet: ST3
STable 3. Summary of haplotype diversity and sequence variation across species. Shown are the number of individual giant clam individuals per species (n), number of sampling sites, aligned COI sequence length (bp), number of haplotypes (H), haplotype diversity (Hd), nucleotide diversity (π), number of segregating sites (S), frequency of the dominant haplotype, and number of singleton haplotypes.
Species	n	Sites	COI length	H	Hd	± SD	π	± SD	S	Dominant haplotype (%)	Singletons
H. porcellanus	4	2	405	1	0	0	0	0	0	100	0
H. hippopus	18	6	405	5	0.75	0.063	0.004	0.003	8	38.89	1
T. crocea	24	7	428	20	0.99	0.016	0.011	0.006	31	8.33	16
T. derasa	15	6	285	4	0.66	0.075	0.003	0.003	4	46.67	2
T. gigas	30	9	428	4	0.4	0.1	0.005	0.003	6	76.67	2
T. maxima	27	7	401	13	0.77	0.085	0.006	0.004	25	48.15	10
T. noae	13	2	428	3	0.41	0.155	0.005	0.004	14	76.92	1
T. squamosa	27	8	293	4	0.43	0.103	0.003	0.003	9	74.07	2

### Sheet: ST4
STable 4. Sequencing statistics before (RawContigs) and after Symportal (PostQC)
SampleID	Species	RawContigs	PostQC
TS35	T. squamosa	71460	53841
TS34	T. squamosa	77365	66297
TS33	T. squamosa	80718	58703
TS32	T. squamosa	82894	64116
TS31	T. squamosa	111140	85124
TS30	T. squamosa	99513	75473
TS29	T. squamosa	123866	101666
TS28	T. squamosa	114893	99108
TS27	T. squamosa	131074	114887
TS26	T. squamosa	130310	115643
TS25	T. squamosa	120618	105370
TS24	T. squamosa	132339	115313
TS23	T. squamosa	125751	105946
TS22	T. squamosa	115020	98414
TS21	T. squamosa	130503	105443
TS20	T. squamosa	99105	82791
TS19	T. squamosa	98670	85978
TS18	T. squamosa	102982	87668
TS17	T. squamosa	93886	83283
TS16	T. squamosa	96027	82739
TS15	T. squamosa	109075	95247
TS14	T. squamosa	126955	109254
TS13	T. squamosa	98921	85836
TS12	T. squamosa	87718	76343
TS11	T. squamosa	95981	84573
TS10	T. squamosa	91482	78754
TS09	T. squamosa	106647	92925
TS08	T. squamosa	115303	98823
TS07	T. squamosa	95509	82543
TN17	T. noae	84268	71549
TN16	T. noae	105506	93260
TN15	T. noae	84814	72274
TN14	T. noae	96877	83504
TN13	T. noae	57123	45543
TN12	T. noae	93361	80068
TN11	T. noae	80689	71492
TN10	T. noae	95227	82804
TN09	T. noae	104907	90067
TN08	T. noae	92905	78610
TN07	T. noae	97405	81379
TN06	T. noae	105659	91205
TN05	T. noae	108088	94431
TM28	T. maxima	89691	79122
TM27	T. maxima	99538	86248
TM26	T. maxima	94212	80301
TM25	T. maxima	134854	105201
TM24	T. maxima	144174	116106
TM23	T. maxima	122490	109143
TM22	T. maxima	129043	114268
TM21	T. maxima	122790	108373
TM20	T. maxima	111899	98649
TM19	T. maxima	119040	104913
TM18	T. maxima	111262	89005
TM17	T. maxima	124871	103223
TM16	T. maxima	173524	132873
TM15	T. maxima	109227	96680
TM14	T. maxima	104493	92023
TM13	T. maxima	97598	85735
TM12	T. maxima	89648	78603
TM11	T. maxima	88581	76808
TM10	T. maxima	84357	74384
TM09	T. maxima	85270	74429
TM08	T. maxima	112705	98025
TM07	T. maxima	106027	92052
TM06	T. maxima	105068	90197
TM05	T. maxima	87937	67503
TM04	T. maxima	99309	87312
TM03	T. maxima	91806	81275
TM02	T. maxima	99048	82367
TM01	T. maxima	102432	89303
TG67	T. gigas	118754	108008
TG66	T. gigas	123829	109355
TG65	T. gigas	117510	103915
TG64	T. gigas	129082	112703
TG63	T. gigas	137953	120469
TG62	T. gigas	131226	113211
TG61	T. gigas	105033	88203
TG60	T. gigas	158066	137851
TG59	T. gigas	107851	92284
TG58	T. gigas	121700	105512
TG57	T. gigas	112772	96796
TG56	T. gigas	131993	113978
TG55	T. gigas	96810	77999
TG54	T. gigas	103856	80627
TG53	T. gigas	101027	84065
TG52	T. gigas	109521	94893
TG51	T. gigas	97354	84090
TG50	T. gigas	97585	82575
TG49	T. gigas	107363	91595
TG48	T. gigas	101269	85316
TG47	T. gigas	103338	85850
TG46	T. gigas	92655	73635
TG45	T. gigas	94470	74243
TG44	T. gigas	93863	76010
TG43	T. gigas	81319	63277
TG42	T. gigas	96479	84716
TG40	T. gigas	99544	85174
TG39	T. gigas	97719	83298
TG38	T. gigas	92450	78731
TG37	T. gigas	92747	77885
TG36	T. gigas	90214	68822
TG35	T. gigas	99830	76497
TD21	T. derasa	68200	50790
TD20	T. derasa	86913	71265
TD19	T. derasa	75040	54531
TD18	T. derasa	93092	76484
TD17	T. derasa	99652	82531
TD16	T. derasa	102198	83366
TD15	T. derasa	118996	104515
TD14	T. derasa	127038	111030
TD13	T. derasa	113349	99591
TD12	T. derasa	125290	106034
TD11	T. derasa	115620	93415
TD10	T. derasa	130847	111234
TD09	T. derasa	149744	111834
TD08	T. derasa	89373	77021
TD07	T. derasa	85719	76370
TC30	T. crocea	138647	102526
TC29	T. crocea	101489	89844
TC28	T. crocea	87738	76767
TC27	T. crocea	104562	91438
TC26	T. crocea	122980	111634
TC25	T. crocea	119035	107018
TC24	T. crocea	112326	100536
TC23	T. crocea	127700	103171
TC22	T. crocea	118838	102376
TC21	T. crocea	137921	103925
TC20	T. crocea	125331	112369
TC19	T. crocea	118951	105944
TC18	T. crocea	130038	106457
TC17	T. crocea	182618	167189
TC16	T. crocea	166267	146659
TC15	T. crocea	144123	116679
TC14	T. crocea	148365	133851
TC13	T. crocea	92668	80441
TC12	T. crocea	94922	84772
TC11	T. crocea	102091	91377
TC10	T. crocea	87173	76029
TC09	T. crocea	81867	66598
TC08	T. crocea	105980	94404
TC07	T. crocea	103707	86086
TC06	T. crocea	103289	89976
HP05	H. porcellanus	161195	147170
HP04	H. porcellanus	157849	137302
HP02	H. porcellanus	99742	85544
HP01	H. porcellanus	102975	89645
HH20	H. hippopus	133280	103875
HH19	H. hippopus	97132	79444
HH18	H. hippopus	94061	80089
HH17	H. hippopus	104700	84574
HH16	H. hippopus	115243	101753
HH15	H. hippopus	127980	115713
HH14	H. hippopus	124215	109869
HH13	H. hippopus	113764	95579
HH12	H. hippopus	156877	127372
HH11	H. hippopus	139506	108943
HH10	H. hippopus	118750	97539
HH09	H. hippopus	130990	112364
HH08	H. hippopus	122464	99309
HH07	H. hippopus	143008	121587
HH06	H. hippopus	122965	83950
HH05	H. hippopus	124589	105132
HH03	H. hippopus	136298	116087
HH02	H. hippopus	150770	116876
HH01	H. hippopus	96506	84583

### Sheet: ST5
STable 5. ITS2 sequences and counts identified by Symportal.
ITS2Sequence	Genus	Count
C93a	Cladocopium	4283039
C1	Cladocopium	1943481
C66	Cladocopium	1202919
C1c	Cladocopium	585775
C1b	Cladocopium	112485
1471_C	Cladocopium	106082
C1al	Cladocopium	89260
1391_C	Cladocopium	80069
1385_C	Cladocopium	61739
1375_C	Cladocopium	57684
C3	Cladocopium	55997
C72k	Cladocopium	54482
C42.2	Cladocopium	42892
1365_C	Cladocopium	39531
1392_C	Cladocopium	37544
1390_C	Cladocopium	35410
C1w	Cladocopium	31785
C91	Cladocopium	30040
1386_C	Cladocopium	28099
C1bh	Cladocopium	23024
1366_C	Cladocopium	20288
1367_C	Cladocopium	19076
1396_C	Cladocopium	17814
1368_C	Cladocopium	15131
1374_C	Cladocopium	14622
C1br	Cladocopium	13651
1388_C	Cladocopium	12660
1369_C	Cladocopium	12506
1373_C	Cladocopium	12316
1394_C	Cladocopium	11716
1393_C	Cladocopium	11345
1395_C	Cladocopium	10385
1397_C	Cladocopium	9557
C1bc	Cladocopium	8652
C1cb	Cladocopium	8540
1387_C	Cladocopium	7975
1442_C	Cladocopium	7335
1409_C	Cladocopium	6413
1389_C	Cladocopium	6268
1488_C	Cladocopium	5110
1482_C	Cladocopium	4921
C66a	Cladocopium	4916
1603_C	Cladocopium	4750
1452_C	Cladocopium	4581
1370_C	Cladocopium	4282
1479_C	Cladocopium	4050
1398_C	Cladocopium	3775
1399_C	Cladocopium	3719
1689_C	Cladocopium	3705
1446_C	Cladocopium	3633
1541_C	Cladocopium	3542
C1t	Cladocopium	3441
1473_C	Cladocopium	3154
1450_C	Cladocopium	2956
1710_C	Cladocopium	2924
1454_C	Cladocopium	2869
1465_C	Cladocopium	2777
1632_C	Cladocopium	2741
1647_C	Cladocopium	2739
1429_C	Cladocopium	2470
1415_C	Cladocopium	2457
1402_C	Cladocopium	2425
1595_C	Cladocopium	2282
1428_C	Cladocopium	2259
1549_C	Cladocopium	2227
1451_C	Cladocopium	2121
1498_C	Cladocopium	2057
1376_C	Cladocopium	2040
1562_C	Cladocopium	1955
1426_C	Cladocopium	1929
1466_C	Cladocopium	1869
1427_C	Cladocopium	1853
1412_C	Cladocopium	1814
1449_C	Cladocopium	1667
C1j	Cladocopium	1644
1563_C	Cladocopium	1628
1529_C	Cladocopium	1549
1530_C	Cladocopium	1513
C3cy	Cladocopium	1456
1467_C	Cladocopium	1369
1413_C	Cladocopium	1323
1531_C	Cladocopium	1289
1532_C	Cladocopium	1220
C1h	Cladocopium	1183
1509_C	Cladocopium	1168
1586_C	Cladocopium	1105
1548_C	Cladocopium	1100
1533_C	Cladocopium	1081
1493_C	Cladocopium	1025
1432_C	Cladocopium	964
1663_C	Cladocopium	953
C1am	Cladocopium	945
1742_C	Cladocopium	869
1494_C	Cladocopium	835
1534_C	Cladocopium	831
1490_C	Cladocopium	804
1535_C	Cladocopium	774
1417_C	Cladocopium	769
1485_C	Cladocopium	762
1483_C	Cladocopium	743
1607_C	Cladocopium	729
1550_C	Cladocopium	707
1489_C	Cladocopium	679
C91d	Cladocopium	655
1597_C	Cladocopium	638
1462_C	Cladocopium	616
C1ao	Cladocopium	611
1648_C	Cladocopium	590
C3gulf	Cladocopium	569
C66d	Cladocopium	557
1612_C	Cladocopium	551
1669_C	Cladocopium	539
C3cm	Cladocopium	535
1670_C	Cladocopium	508
1711_C	Cladocopium	481
1611_C	Cladocopium	473
1416_C	Cladocopium	462
1453_C	Cladocopium	449
1419_C	Cladocopium	446
1732_C	Cladocopium	395
1484_C	Cladocopium	380
1503_C	Cladocopium	375
17042_C	Cladocopium	368
C1x	Cladocopium	360
C1an	Cladocopium	330
1649_C	Cladocopium	321
1598_C	Cladocopium	294
13188_C	Cladocopium	285
1414_C	Cladocopium	237
1418_C	Cladocopium	195
C1l	Cladocopium	161
1420_C	Cladocopium	145
1445_C	Cladocopium	119
1491_C	Cladocopium	118
1650_C	Cladocopium	114
1651_C	Cladocopium	97
1472_C	Cladocopium	95
1653_C	Cladocopium	71
1626_C	Cladocopium	69
1652_C	Cladocopium	67
1654_C	Cladocopium	58
1655_C	Cladocopium	57
1613_C	Cladocopium	53
1617_C	Cladocopium	52
1656_C	Cladocopium	44
1657_C	Cladocopium	44
1692_C	Cladocopium	44
1658_C	Cladocopium	36
1566_C	Cladocopium	35
1738_C	Cladocopium	28
1690_C	Cladocopium	27
1725_C	Cladocopium	26
C15	Cladocopium	26
1691_C	Cladocopium	24
1474_C	Cladocopium	23
1475_C	Cladocopium	22
1638_C	Cladocopium	22
C2a	Cladocopium	22
1600_C	Cladocopium	18
C3u	Cladocopium	18
1557_C	Cladocopium	15
1723_C	Cladocopium	15
1693_C	Cladocopium	14
1726_C	Cladocopium	14
1508_C	Cladocopium	13
1565_C	Cladocopium	13
1724_C	Cladocopium	13
1694_C	Cladocopium	12
1567_C	Cladocopium	11
1639_C	Cladocopium	10
1640_C	Cladocopium	10
1695_C	Cladocopium	10
1739_C	Cladocopium	10
1492_C	Cladocopium	9
1696_C	Cladocopium	9
1480_C	Cladocopium	7
1641_C	Cladocopium	7
1697_C	Cladocopium	7
1481_C	Cladocopium	6
1642_C	Cladocopium	6
1643_C	Cladocopium	6
1558_C	Cladocopium	5
1559_C	Cladocopium	5
1644_C	Cladocopium	5
1645_C	Cladocopium	5
1720_C	Cladocopium	5
C2b	Cladocopium	5
11261_C	Cladocopium	4
1568_C	Cladocopium	4
1569_C	Cladocopium	4
1601_C	Cladocopium	4
1646_C	Cladocopium	4
1704_C	Cladocopium	4
A3	Symbiodinium	1427716
A6b	Symbiodinium	172120
1634_A	Symbiodinium	128013
A3g	Symbiodinium	58528
1608_A	Symbiodinium	31696
1371_A	Symbiodinium	31461
1468_A	Symbiodinium	8942
1623_A	Symbiodinium	8916
1542_A	Symbiodinium	7260
1609_A	Symbiodinium	6320
1469_A	Symbiodinium	4557
1384_A	Symbiodinium	3166
1740_A	Symbiodinium	2665
1470_A	Symbiodinium	2422
1447_A	Symbiodinium	2319
1636_A	Symbiodinium	2260
1635_A	Symbiodinium	1855
1624_A	Symbiodinium	1621
1543_A	Symbiodinium	1321
1421_A	Symbiodinium	1277
1551_A	Symbiodinium	1036
1544_A	Symbiodinium	1019
1460_A	Symbiodinium	987
1497_A	Symbiodinium	837
1627_A	Symbiodinium	773
1637_A	Symbiodinium	663
1545_A	Symbiodinium	628
1546_A	Symbiodinium	589
1383_A	Symbiodinium	582
1448_A	Symbiodinium	576
1486_A	Symbiodinium	574
1628_A	Symbiodinium	564
1629_A	Symbiodinium	545
1625_A	Symbiodinium	522
1435_A	Symbiodinium	508
1547_A	Symbiodinium	486
1422_A	Symbiodinium	427
1630_A	Symbiodinium	353
1455_A	Symbiodinium	320
1506_A	Symbiodinium	181
1434_A	Symbiodinium	118
1436_A	Symbiodinium	112
1574_A	Symbiodinium	100
1701_A	Symbiodinium	69
1437_A	Symbiodinium	64
1621_A	Symbiodinium	55
1439_A	Symbiodinium	37
1622_A	Symbiodinium	36
1440_A	Symbiodinium	35
1570_A	Symbiodinium	35
1438_A	Symbiodinium	26
1596_A	Symbiodinium	24
1441_A	Symbiodinium	19
1575_A	Symbiodinium	19
1476_A	Symbiodinium	16
1744_A	Symbiodinium	13
1687_A	Symbiodinium	11
1619_A	Symbiodinium	10
1671_A	Symbiodinium	10
1495_A	Symbiodinium	8
1702_A	Symbiodinium	8
1576_A	Symbiodinium	7
1604_A	Symbiodinium	7
1672_A	Symbiodinium	7
1745_A	Symbiodinium	7
1461_A	Symbiodinium	6
1577_A	Symbiodinium	6
1618_A	Symbiodinium	6
1703_A	Symbiodinium	6
1578_A	Symbiodinium	5
1673_A	Symbiodinium	5
1746_A	Symbiodinium	5
1496_A	Symbiodinium	4
1552_A	Symbiodinium	4
D5	Durusdinium	1452397
D4	Durusdinium	898571
D9b	Durusdinium	556004
D1	Durusdinium	283367
1400_D	Durusdinium	144638
1401_D	Durusdinium	117848
1423_D	Durusdinium	49876
1403_D	Durusdinium	35557
D4c	Durusdinium	31892
1424_D	Durusdinium	25033
1405_D	Durusdinium	15005
1407_D	Durusdinium	14763
1561_D	Durusdinium	11869
1524_D	Durusdinium	11194
D7	Durusdinium	10783
1410_D	Durusdinium	10233
1406_D	Durusdinium	8574
D1c	Durusdinium	7943
1433_D	Durusdinium	7819
1588_D	Durusdinium	7659
1404_D	Durusdinium	6629
D2	Durusdinium	6496
D9	Durusdinium	6329
D6	Durusdinium	6290
1614_D	Durusdinium	5771
1555_D	Durusdinium	4356
1372_D	Durusdinium	4080
1615_D	Durusdinium	4061
D4f	Durusdinium	3735
D10	Durusdinium	3473
1456_D	Durusdinium	2619
1377_D	Durusdinium	2525
D17m	Durusdinium	2482
1430_D	Durusdinium	2324
D1b	Durusdinium	2145
1378_D	Durusdinium	2073
D17j	Durusdinium	1947
1477_D	Durusdinium	1722
1747_D	Durusdinium	1710
1457_D	Durusdinium	1663
1478_D	Durusdinium	1599
1599_D	Durusdinium	1569
1571_D	Durusdinium	1568
1698_D	Durusdinium	1479
D12	Durusdinium	1465
1610_D	Durusdinium	1447
1425_D	Durusdinium	1341
1721_D	Durusdinium	1333
1668_D	Durusdinium	1322
D17d	Durusdinium	1319
1431_D	Durusdinium	1112
1458_D	Durusdinium	1052
1379_D	Durusdinium	1014
D1l	Durusdinium	1010
1659_D	Durusdinium	987
D1r	Durusdinium	975
1501_D	Durusdinium	933
D1h	Durusdinium	874
D17n	Durusdinium	870
D6c	Durusdinium	849
1660_D	Durusdinium	842
1736_D	Durusdinium	818
1661_D	Durusdinium	805
D3b	Durusdinium	783
1730_D	Durusdinium	773
D2.2	Durusdinium	770
1682_D	Durusdinium	741
1525_D	Durusdinium	727
D5m	Durusdinium	709
D1u	Durusdinium	702
1620_D	Durusdinium	693
1633_D	Durusdinium	663
D7a	Durusdinium	657
D5k	Durusdinium	647
1737_D	Durusdinium	569
1526_D	Durusdinium	558
1380_D	Durusdinium	505
1381_D	Durusdinium	499
1510_D	Durusdinium	494
1712_D	Durusdinium	492
1443_D	Durusdinium	453
1505_D	Durusdinium	429
D17e	Durusdinium	423
1683_D	Durusdinium	419
1731_D	Durusdinium	409
D17c	Durusdinium	405
1527_D	Durusdinium	398
1499_D	Durusdinium	397
1507_D	Durusdinium	394
D5a	Durusdinium	389
1564_D	Durusdinium	384
1500_D	Durusdinium	379
1667_D	Durusdinium	371
1684_D	Durusdinium	361
1685_D	Durusdinium	358
1686_D	Durusdinium	357
1700_D	Durusdinium	345
1719_D	Durusdinium	345
8181_D	Durusdinium	344
1538_D	Durusdinium	342
1662_D	Durusdinium	337
1502_D	Durusdinium	318
1382_D	Durusdinium	299
17281_D	Durusdinium	288
1681_D	Durusdinium	277
1528_D	Durusdinium	272
9136_D	Durusdinium	263
1411_D	Durusdinium	243
1722_D	Durusdinium	242
1408_D	Durusdinium	240
1733_D	Durusdinium	233
1572_D	Durusdinium	194
1589_D	Durusdinium	168
1688_D	Durusdinium	164
D17l	Durusdinium	163
1581_D	Durusdinium	126
1713_D	Durusdinium	126
D17k	Durusdinium	124
1590_D	Durusdinium	121
1553_D	Durusdinium	117
1743_D	Durusdinium	112
1554_D	Durusdinium	109
1591_D	Durusdinium	98
1536_D	Durusdinium	96
1592_D	Durusdinium	90
1593_D	Durusdinium	87
1537_D	Durusdinium	85
1714_D	Durusdinium	80
1715_D	Durusdinium	79
1594_D	Durusdinium	74
1664_D	Durusdinium	71
1665_D	Durusdinium	69
1582_D	Durusdinium	66
D4p	Durusdinium	61
1573_D	Durusdinium	56
1717_D	Durusdinium	55
1616_D	Durusdinium	53
1583_D	Durusdinium	52
1579_D	Durusdinium	48
1605_D	Durusdinium	48
1716_D	Durusdinium	47
1666_D	Durusdinium	46
1511_D	Durusdinium	45
1705_D	Durusdinium	45
1718_D	Durusdinium	45
1734_D	Durusdinium	41
1504_D	Durusdinium	36
1487_D	Durusdinium	35
1512_D	Durusdinium	33
1631_D	Durusdinium	27
1735_D	Durusdinium	27
1674_D	Durusdinium	26
1584_D	Durusdinium	25
1513_D	Durusdinium	23
D3a	Durusdinium	22
1727_D	Durusdinium	21
1514_D	Durusdinium	19
1585_D	Durusdinium	19
1706_D	Durusdinium	19
1464_D	Durusdinium	16
1515_D	Durusdinium	16
1539_D	Durusdinium	16
1540_D	Durusdinium	16
1675_D	Durusdinium	16
1707_D	Durusdinium	15
1516_D	Durusdinium	14
1699_D	Durusdinium	14
1708_D	Durusdinium	14
D4i	Durusdinium	14
1517_D	Durusdinium	12
1560_D	Durusdinium	12
1580_D	Durusdinium	12
1709_D	Durusdinium	12
1728_D	Durusdinium	12
1556_D	Durusdinium	11
1676_D	Durusdinium	11
1677_D	Durusdinium	10
1518_D	Durusdinium	9
1519_D	Durusdinium	9
1678_D	Durusdinium	9
1606_D	Durusdinium	8
1520_D	Durusdinium	7
1587_D	Durusdinium	7
1679_D	Durusdinium	7
1741_D	Durusdinium	7
1459_D	Durusdinium	6
1463_D	Durusdinium	6
1680_D	Durusdinium	6
1521_D	Durusdinium	5
1522_D	Durusdinium	5
1602_D	Durusdinium	5
1523_D	Durusdinium	4
1729_D	Durusdinium	4
1444_G	Gerakladium	4

### Sheet: ST6
STable 6. ITS2 type profiles and counts per genus.
ITS2TypeProfile	Count	Clade
A3/A6b-A3g-1371_A	858705	Symbiodinium
A3	708521	Symbiodinium
1634_A	128013	Symbiodinium
A3-A6b	106138	Symbiodinium
A3-A6b-A3g	1644	Symbiodinium
C1-C1c-C1b-C1al	2322208	Cladocopium
C93a-1471_C-1391_C	1060256	Cladocopium
C93a/C66-1471_C	747668	Cladocopium
C93a-1375_C	662591	Cladocopium
C93a	636391	Cladocopium
C93a-1390_C-1391_C	560155	Cladocopium
C93a/C66-1385_C	538865	Cladocopium
C1/C66-C1c	433765	Cladocopium
C66	334408	Cladocopium
C93a-1385_C	304345	Cladocopium
C93a-1388_C-1375_C	299354	Cladocopium
C93a-1373_C	267676	Cladocopium
C66/C93a	182062	Cladocopium
C93a/C1-C1c	80216	Cladocopium
C1c-C1-C1b	78163	Cladocopium
C91	28811	Cladocopium
1488_C	5034	Cladocopium
D5/D4/1400_D-D9b	1125899	Durusdinium
D5/D4/D9b-1401_D-1403_D	976407	Durusdinium
D4/D5-D9b-1401_D-1407_D	500895	Durusdinium
D1-D4-D4c	319818	Durusdinium
D5-1423_D-1424_D	203216	Durusdinium
D4/D5/D9b-1401_D	188591	Durusdinium
D5-D4-D9b	137990	Durusdinium
D1-D4-D4c-1372	106988	Durusdinium
D5	11331	Durusdinium
D1	1569	Durusdinium
1510_D	494	Durusdinium

### Sheet: ST7
STable 7. Pairwise PERMANOVA test results of Symbiodiniaceae communities (ITS2 sequences) between T. gigas translocation sites.
Group 1	Group 2	P-values (BH-adjusted)	R2
HIN	BAT	0.405	0.127703
HIN	ZAM	0.464516	0.331833
HIN	PAL	0.156522	0.623869
HIN	SMH	0.514286	0.172481
HIN	BOL	0.464516	0.288597
HIN	BOH	0.514286	0.0523882
HIN	CAM	0.156522	0.333076
HIN	SAM	0.156522	0.436328
BAT	ZAM	0.955	0.0288159
BAT	PAL	0.156522	0.42784
BAT	SMH	0.3672	0.186284
BAT	BOL	0.514286	0.122991
BAT	BOH	0.3672	0.126684
BAT	CAM	0.156522	0.27809
BAT	SAM	0.156522	0.396662
ZAM	PAL	0.156522	0.620182
ZAM	SMH	0.156522	0.528411
ZAM	BOL	0.156522	0.540414
ZAM	BOH	0.4	0.40249
ZAM	CAM	0.156522	0.334127
ZAM	SAM	0.156522	0.838733
PAL	SMH	0.156522	0.713615
PAL	BOL	0.156522	0.56145
PAL	BOH	0.156522	0.618261
PAL	CAM	0.48825	0.103282
PAL	SAM	0.156522	0.742163
SMH	BOL	0.156522	0.693591
SMH	BOH	0.464516	0.207426
SMH	CAM	0.156522	0.408938
SMH	SAM	0.156522	0.704099
BOL	BOH	0.4	0.339583
BOL	CAM	0.156522	0.262725
BOL	SAM	0.156522	0.783173
BOH	CAM	0.156522	0.336557
BOH	SAM	0.156522	0.409401
CAM	SAM	0.156522	0.445432
BAT	HIN	0.405	0.127703
ZAM	HIN	0.464516	0.331833
PAL	HIN	0.156522	0.623869
SMH	HIN	0.514286	0.172481
BOL	HIN	0.464516	0.288597
BOH	HIN	0.514286	0.0523882
CAM	HIN	0.156522	0.333076
SAM	HIN	0.156522	0.436328
ZAM	BAT	0.955	0.0288159
PAL	BAT	0.156522	0.42784
SMH	BAT	0.3672	0.186284
BOL	BAT	0.514286	0.122991
BOH	BAT	0.3672	0.126684
CAM	BAT	0.156522	0.27809
SAM	BAT	0.156522	0.396662
PAL	ZAM	0.156522	0.620182
SMH	ZAM	0.156522	0.528411
BOL	ZAM	0.156522	0.540414
BOH	ZAM	0.4	0.40249
CAM	ZAM	0.156522	0.334127
SAM	ZAM	0.156522	0.838733
SMH	PAL	0.156522	0.713615
BOL	PAL	0.156522	0.56145
BOH	PAL	0.156522	0.618261
CAM	PAL	0.48825	0.103282
SAM	PAL	0.156522	0.742163
BOL	SMH	0.156522	0.693591
BOH	SMH	0.464516	0.207426
CAM	SMH	0.156522	0.408938
SAM	SMH	0.156522	0.704099
BOH	BOL	0.4	0.339583
CAM	BOL	0.156522	0.262725
SAM	BOL	0.156522	0.783173
CAM	BOH	0.156522	0.336557
SAM	BOH	0.156522	0.409401
SAM	CAM	0.156522	0.445432
